# Halophilic microbial community compositional shift after a rare rainfall in the Atacama Desert

**DOI:** 10.1101/442525

**Authors:** Gherman Uritskiy, Samantha Getsin, Adam Munn, Benito Gomez-Silva, Alfonso Davila, Brian Glass, James Taylor, Jocelyne DiRuggiero

## Abstract

Understanding the mechanisms underlying microbial resistance and resilience to perturbations is essential to predict the impact of climate change on Earth’s ecosystems. However, the resilience and adaptation mechanisms of microbial communities to natural perturbations remain relatively unexplored, particularly in extreme environments. The response of an extremophile community inhabiting halite (salt rocks) in the Atacama Desert to a catastrophic rainfall provided the opportunity to characterize and de-convolute the temporal response of a highly specialized community to a major disturbance. With shotgun metagenomic sequencing, we investigated the halite microbiome taxonomic composition and functional potential over a 4-year longitudinal study, uncovering the dynamics of the initial response and of the recovery of the community after a rainfall event. The observed changes can be recapitulated by two general modes of community shifts – a rapid *Type 1* shift and a more gradual *Type 2* adjustment. In the initial response, the community entered an unstable intermediate state after stochastic niche re-colonization, resulting in broad predicted protein adaptations to increased water availability. In contrast, during recovery, the community returned to its former functional potential by a gradual shift in abundances of the newly acquired taxa. The general characterization and proposed quantitation of these two modes of community response could potentially be applied to other ecosystems, providing a theoretical framework for prediction of taxonomic and functional flux following environmental changes.
