## Supplementary material for "Halophilic microbial community compositional shift after a rare rainfall in the Atacama Desert": Data S2

### Sheet: Sheet1
											MAG abundance in samples (copies per million reads)
MAG name	bin name	Completeness	Contamination	GC content	N50	Size (bp)	Scaffold count	Coverage	Fold change in response to rain	Taxonomy	SG1-2015-06-1	SG1-2016-02-1	SG1-2015-06-3	SG1-2016-02-3	SG1-2014-09-1	SG1-2016-02-5	SG1-2014-09-3	SG1-2014-09-4	SG1-2017-02-4	SG1-2014-09-2	SG1-2016-02-2	SG1-2016-02-4	SG1-2017-02-5	SG1-2015-06-2	SG1-2017-02-3	SG1-2017-02-2	SG1-2017-02-1	SG1-2015-06-5	SG1-2014-09-5	SG1-2015-06-4
SG1_Halobacteriaceae_67_5	bin.1	72.18	1.063	0.668	8025	1841689	310	5.42457	1.8236	Archaea;Euryarchaeota;Halobacteria;Halobacteriales;Halobacteriaceae	0.357872	1.64117	1.1063	3.12987	1.24479	1.2887	0.676224	0.641399	1.30497	0.432282	0.3474	1.72006	2.5137	0.915172	0.7136	0.656648	1.03411	0.793902	0.6368	1.16441
SG1_Halobacteria_64_42	bin.10	92.77	1.261	0.64	8885	2809869	415	42.1295	0.917173	Archaea;Euryarchaeota;Halobacteria	9.70454	0.339643	2.48748	0.538448	2.95713	0.528446	1.84321	2.39983	0.505203	1.7124	4.62061	2.28125	1.85112	2.82506	2.86954	11.6283	17.7665	4.85975	1.20008	7.00958
SG1_Chromatiales_69_23	bin.11	80.08	2.23	0.688	3687	2200091	568	22.8489	0.948856	Bacteria;Proteobacteria;Gammaproteobacteria;Chromatiales	0.743747	0.840648	5.3064	1.63242	4.58901	1.76414	4.60223	5.07612	0.970584	1.4825	8.39234	5.34501	3.93059	2.82339	3.37096	3.93469	3.27837	2.83205	1.93557	3.46531
SG1_Salinibacter_62_31	bin.12	91.66	1.453	0.623	14954	3279077	286	31.3257	0.955996	Bacteria;FCB group;Bacteroidetes;Bacteroidetes;Bacteroidetes Order II. Incertae sedis;Rhodothermaceae;Salinibacter	1.02557	2.41027	3.6678	3.41572	2.91882	3.5527	4.64869	5.7471	1.25372	1.32691	5.32153	2.16339	2.85088	2.32121	1.90941	6.806	3.12561	4.87442	1.06133	5.63825
SG1_Salinibacter_64_7	bin.13	92.55	0.282	0.638	8431	3054377	447	6.97494	1.05781	Bacteria;FCB group;Bacteroidetes;Bacteroidetes;Bacteroidetes Order II. Incertae sedis;Rhodothermaceae;Salinibacter	0.328766	3.30535	1.83191	3.32843	4.73692	1.62784	1.71533	1.61806	1.14879	0.716661	0.978685	0.731737	1.73723	0.861013	1.08146	0.876919	0.588352	1.18171	0.980773	1.27628
SG1_Halobacteria_65_47	bin.14	79.5	1.306	0.647	5805	2613039	573	46.765	0.0890172	Archaea;Euryarchaeota;Halobacteria	15.8076	0.213891	3.77853	3.46099	16.6971	0.150601	1.8002	1.59196	0.129194	7.8084	0.0938781	0.801553	0.302478	6.10602	0.275091	0.131284	0.182602	6.84067	12.7115	7.3549
SG1_Halobacteriaceae_69_50	bin.15	75.15	2.215	0.688	2789	2616278	1008	49.7925	0.520711	Archaea;Euryarchaeota;Halobacteria;Halobacteriales;Halobacteriaceae	2.08268	0.337414	1.2401	0.573319	2.2031	0.648448	3.22358	4.18454	1.55269	3.64737	0.392402	0.416266	1.44657	0.958316	2.30264	4.45239	2.72529	2.25413	4.64295	2.67527
SG1_Halobacteriaceae_71_21	bin.16	86.96	1.276	0.706	4885	2115032	508	21.4267	0.855896	Archaea;Euryarchaeota;Halobacteria;Halobacteriales;Halobacteriaceae	8.21717	0.650278	1.89934	0.418057	6.15837	8.76003	1.69635	2.19228	11.9795	8.72795	0.740222	0.687207	2.87605	1.36162	8.31822	5.15098	4.91332	3.85415	7.89007	4.92723
SG1_Halobacteriaceae_70_59	bin.18	87.75	1.762	0.696	4711	2778251	636	58.5592	0.663819	Archaea;Euryarchaeota;Halobacteria;Halobacteriales;Halobacteriaceae	5.199	6.76514	10.2442	3.54732	4.37114	11.1565	9.2612	8.47051	3.6332	8.58025	7.69809	3.44628	3.10177	9.68331	5.12575	8.67696	6.41063	10.8711	6.1819	10.6103
SG1_Ectothiorhodospiraceae_64_8	bin.19	95.48	1.207	0.637	8367	2396020	333	7.76295	18.3025	Bacteria;Proteobacteria;Gammaproteobacteria;Chromatiales;Ectothiorhodospiraceae	0.00591992	1.24882	0.409209	0.489818	0.018245	1.33857	0.434807	0.392375	2.95811	0.0201499	5.42814	12.9895	1.21117	0.0240566	0.607755	0.419877	3.25363	0.0465153	0.0878632	0.068509
SG1_Halobacteriaceae_69_8	bin.2	89.63	2.356	0.687	12405	2703765	277	8.40953	1.69831	Archaea;Euryarchaeota;Halobacteria;Halobacteriales;Halobacteriaceae	0.361482	0.259657	0.246633	0.420688	0.354921	0.585446	0.450824	0.418396	0.725809	0.388355	0.358561	0.434493	1.66129	0.258871	0.332002	0.270584	1.02233	0.313305	0.334784	0.315437
SG1_Halobacteria_70_17	bin.20	85.94	0.895	0.697	4624	2951147	685	16.8964	2.00246	Archaea;Euryarchaeota;Halobacteria	1.30147	5.12305	2.84789	6.16915	2.37347	3.86743	2.59525	2.43009	6.97667	2.2802	4.41028	2.85942	4.0348	1.89198	3.86484	3.83351	4.07403	1.80197	3.11665	1.64116
SG1_Halobacteriaceae_70_8	bin.21	82.72	4.415	0.7	6886	2162581	391	7.6546	8.47821	Archaea;Euryarchaeota;Halobacteria;Halobacteriales;Halobacteriaceae	0.379227	2.73914	0.285904	1.42968	0.36945	0.803365	1.16391	1.21116	1.63286	0.443133	0.903953	0.919377	2.9398	0.245989	24.0468	0.861597	9.44489	0.363743	0.425083	0.370642
SG1_Halobacteria_57_7	bin.22	92.51	2.615	0.573	6484	2678007	469	7.00105	0.581634	Archaea;Euryarchaeota;Halobacteria	0.139413	0.0908173	0.250078	0.160471	0.115991	1.68028	8.57811	6.86335	0.203368	0.769317	1.07501	2.2974	0.242257	0.181343	1.14138	1.04801	2.5406	0.235537	0.724912	0.249272
SG1_Halobacteria_69_28	bin.23	74.77	2.2	0.688	4199	1595022	476	28.4631	0.497326	Archaea;Euryarchaeota;Halobacteria	14.3428	0.910762	3.51494	1.69653	6.80605	2.40242	2.33118	2.24777	4.61549	12.3587	2.77138	1.18262	3.89593	5.36995	7.60617	4.45514	4.36524	3.40975	9.51057	3.47402
SG1_Halobacteria_65_131	bin.24	89.27	1.795	0.65	8023	3353205	536	130.911	0.135793	Archaea;Euryarchaeota;Halobacteria	89.0849	6.40508	27.6945	16.3626	55.5752	5.99871	27.2506	30.0726	2.93154	34.6325	6.09462	7.53495	4.89443	45.435	2.26485	2.15637	1.08717	41.4626	47.586	35.9134
SG1_Halobacteriaceae_64_14	bin.25	81.23	2.166	0.637	5164	2793438	692	14.3535	8.50439	Archaea;Euryarchaeota;Halobacteria;Halobacteriales;Halobacteriaceae	0.799907	1.61657	0.306598	0.930862	0.586463	1.2967	0.598309	0.613021	10.5372	0.495011	2.17536	0.623933	11.3885	0.26726	4.99782	5.76243	7.73609	0.366859	0.536963	0.401247
SG1_Halobacteriaceae_66_7	bin.26	72.99	1.233	0.663	5746	1892619	390	7.25937	8.24516	Archaea;Euryarchaeota;Halobacteria;Halobacteriales;Halobacteriaceae	0.374323	3.35234	0.310267	0.729176	0.310287	1.42174	0.608024	0.641744	2.73127	0.398419	2.67388	0.537279	3.19985	0.240204	5.91644	5.99992	8.78213	0.345317	0.337045	0.359618
SG1_Halobacteriaceae_70_6	bin.27	81.7	1.666	0.703	4157	2602580	689	7.2685	3.93122	Archaea;Euryarchaeota;Halobacteria;Halobacteriales;Halobacteriaceae	0.684774	0.364084	0.471695	0.394964	1.3939	5.17111	0.431437	0.410383	6.09844	0.798012	0.843969	0.700558	6.27244	0.623992	2.82577	2.90331	5.7991	0.516014	1.1458	0.530686
SG1_Halobacteria_70_13	bin.28	80.88	3.566	0.696	3806	2876592	779	12.9329	1.0887	Archaea;Euryarchaeota;Halobacteria	1.38302	2.34607	3.66931	12.289	4.47446	0.763192	3.25034	2.9216	3.36436	3.43815	0.771365	1.044	5.03048	2.69031	1.33291	1.63767	0.994552	2.68552	4.62782	3.06662
SG1_Haloferacaceae_71_12	bin.29	82.27	6.242	0.708	4295	2400063	683	11.8388	1.4918	Archaea;Euryarchaeota;Halobacteria;Haloferacales;Haloferacaceae	1.15008	0.674686	1.28191	0.50655	0.523929	4.25313	4.88004	5.20356	3.88219	2.43111	1.50413	1.11328	2.84233	1.08663	6.79035	3.51279	8.88984	1.71485	1.86431	1.44671
SG1_Halobacteriaceae_69_119	bin.3	82.9	3.297	0.69	4364	3093298	922	119.285	3.13323	Archaea;Euryarchaeota;Halobacteria;Halobacteriales;Halobacteriaceae	9.49812	11.7708	6.82273	9.55536	9.66272	23.7774	19.5599	18.232	26.511	11.8582	26.2041	31.2817	37.1074	5.95463	26.8987	116.85	57.0921	8.56949	10.3561	8.8728
SG1_Halobacteriaceae_66_56	bin.30	72.47	1.8	0.657	3389	2173558	739	56.4711	3.23862	Archaea;Euryarchaeota;Halobacteria;Halobacteriales;Halobacteriaceae	1.8844	7.23455	8.70559	8.21138	2.46689	8.54742	5.66914	5.52703	28.3328	3.61017	19.7332	23.1498	10.3972	5.05556	22.7121	11.7823	18.4197	4.94399	2.35397	4.13025
SG1_Halobacteriaceae_68_34	bin.31	81.87	5.46	0.677	4231	2422757	626	34.4197	23.3076	Archaea;Euryarchaeota;Halobacteria;Halobacteriales;Halobacteriaceae	0.261174	2.04401	0.79147	1.93703	0.659081	9.84858	0.974228	0.942659	12.2308	0.411497	34.4063	6.02982	5.59813	0.239782	32.0214	14.7264	22.9321	0.386549	0.395923	0.490436
SG1_Actinobacteria_70_6	bin.32	81.54	1.6	0.697	4218	2612197	725	5.65228	1.47342	Bacteria;Terrabacteria group;Actinobacteria;Actinobacteria	0.117392	2.18063	0.544716	2.00021	0.615954	0.759223	2.85861	2.85591	0.220772	0.280034	4.25128	0.658302	0.052742	0.126755	1.59578	0.407845	0.659225	0.228154	1.54038	0.330582
SG1_Haloferacaceae_65_10	bin.33	91.5	2.272	0.65	7992	3721583	575	10.0599	0.178275	Archaea;Euryarchaeota;Halobacteria;Haloferacales;Haloferacaceae	7.73657	0.582576	2.73368	2.22169	2.59979	0.729019	3.96647	4.53509	0.319959	2.26817	0.276863	0.455838	1.13894	3.94197	0.264411	0.176563	0.229221	4.56768	2.58113	4.38088
SG1_Burkholderiales_64_6	bin.34	91.25	0	0.644	8200	2655338	419	5.77658	0.938498	Bacteria;Proteobacteria;Betaproteobacteria;Burkholderiales	0.396808	1.95613	1.82915	1.1482	1.26062	1.03463	0.320493	0.273991	0.684072	0.737959	1.7492	1.49335	0.762368	1.80383	0.310787	1.64676	0.223085	1.19728	0.935082	2.06407
SG1_Halobacteriaceae_67_9	bin.35	94.84	2.815	0.666	12192	3181126	354	9.51593	2.20017	Archaea;Euryarchaeota;Halobacteria;Halobacteriales;Halobacteriaceae	0.327073	0.679429	0.307544	0.27861	0.943204	1.71058	0.40931	0.391992	0.364137	0.640071	0.459006	0.985973	3.80728	0.267	0.531011	1.68885	5.06365	0.464129	2.08831	0.554357
SG1_Haloferacaceae_69_12	bin.36	94.48	1.674	0.692	15045	3252985	256	11.5828	1.92788	Archaea;Euryarchaeota;Halobacteria;Haloferacales;Haloferacaceae	0.406943	0.281563	0.259649	0.336516	0.480018	0.338043	0.544377	0.570141	3.44773	0.738568	1.38399	0.422474	0.600006	0.266684	1.41397	0.582786	0.911762	0.344374	0.776438	0.364597
SG1_Halobacteria_68_16	bin.37	84.9	2.361	0.678	4503	2488760	624	16.4075	2.43076	Archaea;Euryarchaeota;Halobacteria	1.37624	3.45964	3.27324	4.74191	1.48027	3.77758	2.45332	2.40928	1.90057	2.00825	2.22582	3.23927	12.615	1.96533	15.4215	3.96627	3.58989	2.53778	1.7501	2.82186
SG1_Actinobacteria_71_7	bin.38	85.75	0.8	0.706	4801	2415797	633	7.21447	13.5395	Bacteria;Terrabacteria group;Actinobacteria;Actinobacteria	0.0116257	2.16842	0.0224444	1.4752	0.0506488	0.101514	0.256025	0.244273	0.260501	0.019879	1.05373	2.0626	0.0216812	0.00868227	0.924036	0.575379	0.154493	0.0222902	0.077796	0.0224964
SG1_Gammaproteobacteria_46_8	bin.39	80.97	0	0.458	5268	616685	132	7.53274	4.42994	Bacteria;Proteobacteria;Gammaproteobacteria	0.157419	1.87707	0.867327	5.69497	0.695175	1.9454	0.528911	0.634069	1.72457	0.284245	2.15846	3.26683	0.858162	0.553014	2.55271	0.774825	0.347213	0.387791	0.359912	0.583857
SG1_Nanohaloarchaea_45_8	bin.4	84.03	0	0.449	13350	887108	85	7.71141	0.175101	Archaea;Candidatus Nanohaloarchaeota;Nanohaloarchaea	1.37894	0.204948	4.84649	0.780309	0.774243	0.328101	1.32561	1.28163	0.297897	5.85725	0.969466	1.51327	0.719786	7.24777	0.500141	0.526057	0.160877	3.69021	3.60324	4.27874
SG1_Halobacteria_64_6	bin.40	79.2	1.333	0.643	4142	2119876	538	5.5636	1.41165	Archaea;Euryarchaeota;Halobacteria	0.300519	0.234247	1.54799	0.323496	0.636395	2.25099	3.43076	3.27291	0.834176	0.631807	4.6696	3.47431	0.341849	0.389864	1.74109	0.352143	4.36626	0.518972	1.02298	0.61602
SG1_Halobacteria_63_6	bin.41	71.72	4.715	0.625	2678	1945603	777	5.82106	1.30681	Archaea;Euryarchaeota;Halobacteria	0.520375	0.633486	0.484661	0.283728	0.216225	0.678142	2.6138	2.97216	3.0899	1.0992	1.19101	0.405573	2.01761	0.596663	1.9813	2.0407	2.78155	1.07546	0.618042	0.932901
SG1_Actinobacteria_73_19	bin.42	93.84	2.136	0.73	11979	2413993	200	18.5811	3.78207	Bacteria;Terrabacteria group;Actinobacteria;Actinobacteria	0.43207	13.3082	1.47658	9.46118	2.5857	3.93576	1.64981	1.7252	9.40699	1.61208	6.14739	5.33871	4.49359	1.67242	1.143	1.45464	4.42423	1.56176	1.57044	1.71185
SG1_Halothece_65_4	bin.43	70.83	2.222	0.647	3151	1667980	534	4.33069	90.2213	Bacteria;Terrabacteria group;Cyanobacteria;Cyanobacteria;Oscillatoriophycideae;Chroococcales;Aphanothecaceae;Halothece cluster;Halothece	0.0134885	14.2963	0.0300321	0.10547	0.0156806	5.27018	0.0173605	0.026778	2.76622	0.0290267	0.448297	0.47191	0.0126128	0.0271975	0.835534	0.0795648	1.39896	0.0603237	0.0247167	0.0240762
SG1_Deltaproteobacteria_66_5	bin.44	78.83	2.41	0.658	4365	4202192	1030	4.65246	0.109028	Bacteria;Proteobacteria;Deltaproteobacteria	1.01435	0.988379	2.48832	0.497578	3.88021	0.119549	0.15105	0.0979289	0.0662009	2.05448	0.238916	0.164515	0.0826524	3.10864	0.0782653	0.166035	0.0527499	3.26181	2.43863	4.5821
SG1_Halolamina_67_18	bin.45	78.78	0.982	0.667	4286	2172163	575	18.2585	0.454918	Archaea;Euryarchaeota;Halobacteria;Haloferacales;Halorubraceae;Halolamina	8.97286	0.549939	3.53261	0.946972	9.4191	1.77453	3.06137	3.5527	7.60234	8.18426	0.842432	0.700129	8.39537	3.74654	4.67866	2.4563	2.3368	5.16802	9.92461	5.81193
SG1_Halobacteria_68_18	bin.46	95.95	1.725	0.676	18319	2506034	181	17.5065	22.5029	Archaea;Euryarchaeota;Halobacteria	0.289064	3.34695	0.183608	0.798123	0.246428	8.25529	0.414203	0.391124	8.69515	0.359287	7.72109	7.79411	5.94422	0.194808	9.21155	9.54807	10.3618	0.265217	0.314428	0.287593
SG1_Halobacteria_65_9	bin.47	82.99	1.766	0.65	6238	2722551	515	8.92727	0.540753	Archaea;Euryarchaeota;Halobacteria	2.60783	3.55752	3.85575	0.262896	3.81827	3.15784	0.81852	0.69049	2.10415	4.16341	0.522429	0.858012	0.684579	2.26153	2.75558	0.544901	1.04455	1.91987	3.76511	2.23352
SG1_Halobacteriaceae_69_17	bin.48	76.91	2.301	0.69	3240	2189696	723	17.2249	1.23721	Archaea;Euryarchaeota;Halobacteria;Halobacteriales;Halobacteriaceae	1.16239	3.09786	2.44296	2.0427	1.01078	2.281	6.30289	5.68315	5.59465	3.10897	2.49711	1.66374	2.59319	1.52855	4.995	6.19949	5.16147	1.83947	3.39449	1.94251
SG1_Halobacteriaceae_64_5	bin.49	79.23	1.702	0.637	5323	2236126	498	4.96125	22.3636	Archaea;Euryarchaeota;Halobacteria;Halobacteriales;Halobacteriaceae	0.0833757	1.60683	0.166489	5.43248	0.158388	3.67069	0.139235	0.113988	2.17526	0.113663	0.61241	2.941	6.96723	0.111558	1.4801	1.6031	1.71658	0.133217	0.109373	0.168454
SG1_Haloferacaceae_64_39	bin.5	75.48	0.906	0.642	6027	2636077	591	38.9751	0.00554252	Archaea;Euryarchaeota;Halobacteria;Haloferacales;Haloferacaceae	100.002	0.069398	9.42605	0.246701	28.8544	0.0766986	4.19528	4.3848	0.0894575	8.74917	0.066196	0.287709	0.303494	16.1718	0.0749809	0.0728548	0.0644424	18.6312	19.8645	15.0266
SG1_Halorubrum_69_9	bin.50	93.89	1.806	0.689	11289	2641672	327	9.16992	4.66257	Archaea;Euryarchaeota;Halobacteria;Haloferacales;Haloferacaceae;Halorubrum	0.320522	0.217229	0.306351	0.270763	0.303311	0.861222	1.84104	2.24944	22.0994	0.415881	1.00781	0.432737	1.80113	0.214978	0.917866	0.88684	9.63667	0.462014	0.510461	0.559587
SG1_Halobacteria_66_13	bin.51	90.71	1.063	0.664	7300	3089989	522	12.8184	2.09408	Archaea;Euryarchaeota;Halobacteria	0.414979	0.746824	1.02115	1.73008	1.65616	1.23778	1.24799	1.18618	0.761029	1.17819	1.80473	4.96952	3.00031	0.763598	3.58014	3.22319	0.811999	0.670373	1.54398	0.748803
SG1_Halobacteria_68_35	bin.52	78.01	1.066	0.677	3525	1618410	519	34.8443	0.263888	Archaea;Euryarchaeota;Halobacteria	6.74061	0.413741	2.91006	0.29446	3.63461	0.512124	16.3236	16.9706	6.21438	24.5046	1.91227	0.585275	4.87306	0.998276	3.46314	3.58382	1.78891	7.85904	4.89637	10.16
SG1_Halobacteriaceae_65_25	bin.53	91.15	0.8	0.651	16850	2603423	216	25.5371	0.181384	Archaea;Euryarchaeota;Halobacteria;Halobacteriales;Halobacteriaceae	3.56324	0.794962	3.95217	0.540096	7.04521	0.652633	1.08447	0.773216	0.972871	25.9241	2.1562	0.824954	1.06372	6.24367	2.22056	1.02077	1.16864	5.97267	9.04281	5.78084
SG1_Halobacteriaceae_71_22	bin.54	77.81	3.23	0.712	3975	2541424	794	21.5057	0.159699	Archaea;Euryarchaeota;Halobacteria;Halobacteriales;Halobacteriaceae	19.8952	1.06048	7.01097	0.920158	6.57805	1.06966	6.84629	7.47016	1.79147	11.2952	2.17327	0.747895	1.74503	2.44604	2.15102	5.76108	1.36163	17.8963	5.6803	22.8481
SG1_Halobacteriaceae_68_10	bin.55	86.13	1.4	0.675	7135	2514956	453	10.4039	0.249118	Archaea;Euryarchaeota;Halobacteria;Halobacteriales;Halobacteriaceae	6.43779	0.287439	4.09339	0.312217	4.43808	0.650876	0.927692	0.912365	1.11997	1.81018	0.418141	0.706275	1.36294	4.64045	2.12002	1.24331	0.708781	2.39997	1.90629	2.50463
SG1_Natrialbaceae_64_9	bin.56	94.6	1.815	0.641	11350	3203868	355	9.39681	0.371066	Archaea;Euryarchaeota;Halobacteria;Natrialbales;Natrialbaceae	0.511611	0.998192	1.49157	0.922537	1.72237	0.708482	0.363968	0.260963	0.341139	9.35117	0.875101	0.587034	0.4585	1.30334	0.503034	1.9322	0.600108	0.934678	7.4851	1.38634
SG1_Halorubrum_69_6	bin.57	78.67	2.281	0.693	5589	1966988	417	6.17894	12.2381	Archaea;Euryarchaeota;Halobacteria;Haloferacales;Haloferacaceae;Halorubrum	0.285263	0.784522	0.15277	0.494994	0.238888	1.85754	0.2746	0.255637	12.8524	0.268755	4.2556	2.32315	0.353238	0.149654	1.54461	4.88235	3.50528	0.233904	0.232385	0.254352
SG1_Chromatiales_50_6	bin.58	81.03	1.724	0.502	4473	785653	226	6.4624	1.04183	Bacteria;Proteobacteria;Gammaproteobacteria;Chromatiales	0.618116	1.97451	2.37454	2.92033	0.934832	1.96041	0.453245	0.287777	0.570323	0.499606	1.44672	2.20694	1.52595	3.67295	0.989727	2.03953	0.527789	2.25862	0.682356	2.68274
SG1_Halobacteriaceae_71_8	bin.59	84.64	3.846	0.707	9296	2830978	394	7.68746	1.04586	Archaea;Euryarchaeota;Halobacteria;Halobacteriales;Halobacteriaceae	0.568071	0.426098	0.379387	0.489824	0.502527	0.352416	0.620574	0.563884	0.621788	1.08086	0.480016	0.399656	0.893744	0.420418	1.09546	0.80063	0.913621	0.548626	0.910381	0.580876
SG1_Halobacteriaceae_64_8	bin.6	97.05	0.816	0.643	36692	1787608	56	7.83385	0.0964526	Archaea;Euryarchaeota;Halobacteria;Halobacteriales;Halobacteriaceae	3.89195	0.0536847	1.17567	0.151587	2.696	0.203996	2.85398	3.20675	0.210347	9.91865	1.14976	0.379449	0.169985	1.03524	0.274663	0.25887	0.162654	2.53165	3.38824	3.33544
SG1_Salinibacter_66_7	bin.60	87.54	0.634	0.658	8878	2437932	331	6.89941	0.948976	Bacteria;FCB group;Bacteroidetes;Bacteroidetes;Bacteroidetes Order II. Incertae sedis;Rhodothermaceae;Salinibacter	1.25809	2.95316	1.5956	2.75994	1.34299	2.50653	4.29906	4.93168	1.4581	4.96461	3.22383	2.41476	1.48344	1.26456	1.47983	1.81954	1.22078	1.91273	1.61653	1.9828
SG1_Halobacteriaceae_68_17	bin.61	98.01	1.702	0.676	13193	2907746	341	17.4609	4.42133	Archaea;Euryarchaeota;Halobacteria;Halobacteriales;Halobacteriaceae	0.400913	1.98209	0.440022	0.596757	0.395358	0.941605	0.541425	0.541421	1.73283	0.484764	2.85733	0.725168	2.65834	0.429039	1.94018	6.53914	1.56167	0.413327	0.38815	0.459065
SG1_Nanohaloarchaea_45_10	bin.62	89.4	1.869	0.447	268131	1037184	17	9.89536	0.108351	Archaea;Candidatus Nanohaloarchaeota;Nanohaloarchaea	1.50231	0.202559	3.96509	0.0700142	0.951845	0.169852	0.398404	0.282831	0.140791	13.3197	0.20001	0.0587876	0.291779	0.826372	0.51633	0.773134	1.77123	6.23909	1.78948	9.43645
SG1_Euhalothece_44_8	bin.63	97.77	0.222	0.439	18977	3489855	345	8.28344	595.336	Bacteria;Terrabacteria group;Cyanobacteria;Cyanobacteria;Oscillatoriophycideae;Chroococcales;Aphanothecaceae;Halothece cluster;Euhalothece	0.00248168	0.034433	0.0098782	3.69069	0.00306143	0.366871	0.00277485	0.0053643	23.6035	0.00537424	0.0146971	0.0122004	0.483864	0.00980409	0.856931	0.00893166	14.3368	0.0110721	0.00219011	0.00834114
SG1_Halobacteriaceae_66_16	bin.64	75.1	1.533	0.658	3129	1918756	665	15.9353	2.44123	Archaea;Euryarchaeota;Halobacteria;Halobacteriales;Halobacteriaceae	1.31099	0.331348	1.0098	0.760462	0.800519	1.61049	3.48015	3.24222	0.944452	1.02298	1.81697	4.15128	4.92782	0.666948	10.0295	3.14592	9.11361	0.949951	0.784889	0.951108
SG1_Halobacteria_67_11	bin.65	70.94	3.24	0.67	4890	2329581	538	10.7239	1.39841	Archaea;Euryarchaeota;Halobacteria	0.299306	0.5416	0.641855	1.00242	0.71984	0.595287	0.472761	0.459141	0.407126	0.56247	0.496768	0.813513	1.98297	0.670424	0.453063	0.762019	1.04031	0.468172	0.559062	0.814261
SG1_Nanohaloarchaea_46_23	bin.66	87.14	0	0.464	43621	1097787	35	23.0542	0.156906	Archaea;Candidatus Nanohaloarchaeota;Nanohaloarchaea	5.48086	0.0342398	5.10635	0.0476437	1.68192	0.0500789	1.69297	1.85551	0.61759	30.239	0.0481297	0.144712	0.686759	3.40574	0.771425	6.52529	1.53839	6.4892	4.68837	9.64994
SG1_Halobacteriaceae_70_22	bin.67	94.25	1.866	0.701	11609	3121721	374	22.2608	0.297223	Archaea;Euryarchaeota;Halobacteria;Halobacteriales;Halobacteriaceae	10.0362	0.610203	3.56075	3.22042	7.20391	0.794499	1.83348	1.55664	1.46681	10.1091	0.789529	0.693291	2.25415	5.70827	4.32468	3.96223	1.31117	5.25569	14.0626	6.37963
SG1_Halobacteriaceae_68_8	bin.68	78.22	5	0.68	10518	2572786	306	8.33967	0.27717	Archaea;Euryarchaeota;Halobacteria;Halobacteriales;Halobacteriaceae	0.873002	0.436551	2.89128	0.532348	2.37529	0.42698	0.721127	0.743624	0.558137	2.33655	0.843943	1.301	0.506813	4.18742	0.614846	0.70369	0.526963	2.8034	2.02295	2.57903
SG1_Halobacteriaceae_65_26	bin.69	90.29	2	0.645	6411	2721633	511	25.9993	0.204788	Archaea;Euryarchaeota;Halobacteria;Halobacteriales;Halobacteriaceae	2.24779	0.334963	11.5578	1.55658	12.9149	3.45656	3.8131	4.02556	0.512149	4.39407	1.28466	1.11044	1.14146	4.09275	0.42176	2.28356	1.57927	3.89524	6.38551	8.53009
SG1_Halobacteriaceae_65_7	bin.7	74.92	1.615	0.652	4719	2069396	480	6.50114	0.0961696	Archaea;Euryarchaeota;Halobacteria;Halobacteriales;Halobacteriaceae	4.63538	0.168854	0.763323	0.164821	5.21102	0.243838	0.555647	0.379312	0.233829	8.76854	0.190248	0.257779	0.284991	0.578225	0.30144	0.534315	0.270034	1.36566	4.6717	1.84387
SG1_Salinibacter_68_41	bin.70	89.67	0.847	0.68	4699	2744797	603	40.6353	0.567317	Bacteria;FCB group;Bacteroidetes;Bacteroidetes;Bacteroidetes Order II. Incertae sedis;Rhodothermaceae;Salinibacter	3.82585	2.76998	19.7642	15.4233	8.21944	6.44527	6.98505	6.62219	4.74803	6.45271	6.02064	5.42345	8.13754	18.326	4.77243	3.756	4.79139	17.4476	8.18731	14.5944
SG1_Salinibacter_68_39	bin.71	82.92	0.564	0.681	3181	2429326	764	38.5531	0.330923	Bacteria;FCB group;Bacteroidetes;Bacteroidetes;Bacteroidetes Order II. Incertae sedis;Rhodothermaceae;Salinibacter	5.17032	5.35716	26.0298	12.2674	17.5553	3.44765	5.48252	6.07698	2.80678	9.80461	4.81422	4.33241	10.9198	27.5788	2.22392	2.69224	3.31708	25.5816	11.8976	24.135
SG1_Salinibacter_62_5	bin.72	82.86	2.364	0.616	5154	3453679	778	4.74667	2.64591	Bacteria;FCB group;Bacteroidetes;Bacteroidetes;Bacteroidetes Order II. Incertae sedis;Rhodothermaceae;Salinibacter	0.501024	3.26632	1.53653	2.18802	1.72255	8.65865	1.11237	1.01624	1.31697	0.977169	5.33904	1.78213	1.45731	0.938032	1.98668	1.55642	2.09922	1.03581	0.779931	0.975772
SG1_Halobacteriaceae_67_13	bin.73	78.79	2.2	0.673	3724	1469027	471	13.3886	2.84171	Archaea;Euryarchaeota;Halobacteria;Halobacteriales;Halobacteriaceae	0.614504	8.46695	3.00253	8.16232	1.37465	3.79353	1.68162	1.5957	2.06267	1.48489	3.8003	2.2734	2.23552	0.846199	2.85108	1.17183	3.42702	1.0282	1.26016	1.2097
SG1_Halobacteriaceae_70_7	bin.74	86	3.6	0.697	7676	2857481	467	7.336	0.449634	Archaea;Euryarchaeota;Halobacteria;Halobacteriales;Halobacteriaceae	1.07198	0.737889	2.40407	2.03839	2.49879	0.747902	2.06332	1.78156	0.656553	1.84532	0.387823	0.983794	0.768204	1.62382	1.24469	0.730934	0.449352	2.01074	2.03435	3.16282
SG1_Halobacteriaceae_67_222	bin.75	73.94	2.021	0.67	2547	1954103	787	221.912	0.161517	Archaea;Euryarchaeota;Halobacteria;Halobacteriales;Halobacteriaceae	118.042	7.72352	42.6	24.0816	122.715	12.2342	45.0928	42.0999	5.50233	82.2307	14.1653	17.4639	16.0099	59.9728	5.70358	3.70409	8.25504	51.0672	119.412	52.9214
SG1_Halobacteria_66_15	bin.76	89.92	2.066	0.657	6380	2466435	483	14.5253	12.8092	Archaea;Euryarchaeota;Halobacteria	0.27462	7.63582	0.2181	4.31589	0.305839	11.0241	0.320092	0.294306	3.81309	0.281091	2.01871	0.690776	0.459184	0.19019	3.28452	0.414442	0.368654	0.246002	0.272494	0.249176
SG1_Halobacteria_73_11	bin.77	89.18	1.448	0.73	10870	2670516	259	11.0141	9.42336	Archaea;Euryarchaeota;Halobacteria	0.390424	3.04951	0.395264	1.88694	0.359899	3.70728	0.767551	0.790555	4.83092	0.520012	4.9724	1.72862	7.96372	0.416895	6.30791	6.90253	10.2047	0.575531	0.443295	0.462498
SG1_Halobacteriaceae_65_15	bin.78	78.5	3.503	0.652	5351	3330855	824	14.9473	0.435455	Archaea;Euryarchaeota;Halobacteria;Halobacteriales;Halobacteriaceae	0.430317	0.28678	0.533349	0.452509	3.00149	0.299521	0.448937	0.411389	0.791656	1.35855	0.282069	0.262949	0.579869	0.759865	0.915864	0.825387	0.570526	0.591008	3.33011	0.710688
SG1_Halobacteriaceae_62_8	bin.79	93.99	1.315	0.618	9051	2064438	283	7.62353	0.172051	Archaea;Euryarchaeota;Halobacteria;Halobacteriales;Halobacteriaceae	1.04287	0.145867	2.47173	0.257693	3.87541	0.279483	1.3509	1.68284	0.243482	1.62706	0.325561	0.319321	0.423757	1.99294	0.595928	0.518555	0.710868	1.83356	2.12875	2.29451
SG1_Halobacteriaceae_70_14	bin.80	82.87	2.765	0.697	8057	2446296	380	14.4673	0.728651	Archaea;Euryarchaeota;Halobacteria;Halobacteriales;Halobacteriaceae	5.16661	0.984624	2.45604	1.45481	2.34159	1.36945	3.0109	2.82061	4.60216	6.32551	1.48627	2.36319	3.87733	2.77849	4.85915	2.75861	4.08981	3.78149	4.30042	3.45808
SG1_Halobacteriaceae_60_4	bin.81	89.84	1.47	0.595	4846	1906484	449	4.26478	27.5251	Archaea;Euryarchaeota;Halobacteria;Halobacteriales;Halobacteriaceae	0.025255	0.779212	0.0187705	0.124054	0.0206578	2.11345	0.0767343	0.0657333	1.18403	0.0221735	0.907776	2.20474	0.0762284	0.0192941	0.231457	0.129722	2.11487	0.0227127	0.0357613	0.0204544
SG1_Halobacteriaceae_68_15	bin.82	74.03	1.2	0.682	3137	2161520	755	14.8852	1.98497	Archaea;Euryarchaeota;Halobacteria;Halobacteriales;Halobacteriaceae	0.86756	5.26852	4.7152	2.0938	1.52082	3.48175	1.66188	1.31221	1.07764	1.07821	8.1141	2.8515	6.58505	2.84436	4.68631	13.4049	5.00986	5.40609	1.15706	2.86625
SG1_Halobacteriaceae_68_29	bin.83	92.22	2.056	0.68	13407	2459580	273	29.4171	0.706633	Archaea;Euryarchaeota;Halobacteria;Halobacteriales;Halobacteriaceae	1.24261	1.69524	12.7721	6.34279	2.24022	2.79908	5.41456	5.69299	2.58508	1.93312	4.15454	3.93059	2.98838	4.78212	3.39917	2.73758	2.93099	4.53792	2.13888	5.27099
SG1_Halobacteria_66_14	bin.84	90.86	1.718	0.657	14371	2956102	282	14.3134	8.20404	Archaea;Euryarchaeota;Halobacteria	0.282917	5.47275	1.32597	1.58701	0.504302	5.3082	1.22469	1.1378	6.84636	0.382252	6.56579	8.88294	3.21618	0.316906	6.65649	6.8443	7.34653	0.397743	0.434508	0.481689
SG1_Halobacteria_68_12	bin.85	76.7	6.373	0.678	4789	2117300	473	12.1631	0.886312	Archaea;Euryarchaeota;Halobacteria	1.28175	1.81718	2.85497	2.30253	1.63493	1.79525	2.88255	2.70613	2.30347	2.99805	2.13163	1.61098	2.29596	2.28352	2.80253	3.01901	2.09953	2.40508	3.04058	2.52507
SG1_Halobacteriaceae_68_19	bin.86	87.64	2.133	0.676	6167	2435471	441	19.0476	11.0622	Archaea;Euryarchaeota;Halobacteria;Halobacteriales;Halobacteriaceae	0.412	7.4691	0.841623	3.74878	0.348196	5.24001	1.16438	1.11754	15.2389	0.465414	5.64314	4.59923	7.95248	0.54137	8.44133	6.7334	13.4573	0.587065	0.428999	0.588838
SG1_Halobacteriaceae_61_5	bin.87	81.04	3.133	0.613	5061	2694110	614	4.90926	1.56352	Archaea;Euryarchaeota;Halobacteria;Halobacteriales;Halobacteriaceae	0.236473	0.210436	1.25059	0.760712	1.23123	0.201791	1.36417	1.22296	0.28362	0.38349	0.882827	3.90125	3.19246	0.255321	1.2456	0.535273	0.290564	0.282576	0.703746	0.375756
SG1_Halobacteriaceae_66_5	bin.88	82.18	2.553	0.662	3574	2099664	658	5.43989	0.851966	Archaea;Euryarchaeota;Halobacteria;Halobacteriales;Halobacteriaceae	0.843468	3.49972	1.29846	0.784735	1.82721	0.450181	2.37214	2.4942	0.376253	1.03384	1.11934	1.55817	2.52325	1.36974	0.638221	1.03738	1.10817	1.18958	1.36415	1.31933
SG1_Halobacteria_70_19	bin.89	74.15	4.964	0.704	4509	2540070	696	19.0215	0.693086	Archaea;Euryarchaeota;Halobacteria	6.17718	2.91253	3.9919	2.53537	4.87771	3.71241	9.8247	9.29442	5.71719	11.1197	4.77808	2.79041	5.19372	3.04509	6.21458	8.61867	6.21032	6.089	7.87235	6.98569
SG1_Halothece_48_229	bin.9	96.22	1.333	0.483	8198	3548370	599	228.621	0.429773	Bacteria;Terrabacteria group;Cyanobacteria;Cyanobacteria;Oscillatoriophycideae;Chroococcales;Aphanothecaceae;Halothece cluster;Halothece	16.7654	29.7089	74.764	36.6547	31.3684	44.911	27.059	38.1665	8.62668	5.9614	24.7617	15.7369	16.9722	134.279	7.77989	28.1432	13.3411	74.9392	16.7041	61.7783
SG1_Haloferacaceae_72_5	bin.90	76.83	2.804	0.716	3265	2349948	803	4.87725	2.67008	Archaea;Euryarchaeota;Halobacteria;Haloferacales;Haloferacaceae	0.318475	2.2246	0.868376	0.666306	0.466907	3.14412	0.889712	0.899519	0.993441	0.541769	2.52922	1.89644	1.17804	0.382575	1.38044	1.8444	1.74402	0.610905	0.577244	0.638593
SG1_Halobacteriaceae_70_5	bin.91	75.41	1.646	0.701	3002	2346340	870	4.91222	0.517661	Archaea;Euryarchaeota;Halobacteria;Halobacteriales;Halobacteriaceae	1.75889	0.1917	0.609178	0.441736	0.693691	0.553816	1.21834	2.25268	0.817828	5.72443	0.322529	0.224068	0.830823	0.417264	1.83195	2.01173	0.439943	1.21874	1.34788	1.43749
SG1_Halobacteriaceae_71_5	bin.92	70.58	4.895	0.705	3418	2602320	861	5.39311	0.896755	Archaea;Euryarchaeota;Halobacteria;Halobacteriales;Halobacteriaceae	0.508319	0.417412	0.532484	0.872818	1.62407	0.471541	0.599622	0.568928	0.958045	0.729747	0.493853	0.294211	1.09587	0.566589	0.620812	1.11685	0.762287	0.631332	1.28181	0.660234
SG1_Halobacteriaceae_67_10	bin.93	74.23	2	0.671	4858	2284265	602	9.52334	2.74393	Archaea;Euryarchaeota;Halobacteria;Halobacteriales;Halobacteriaceae	0.537871	2.78944	3.72919	0.954227	0.876778	3.94187	1.45933	1.42706	3.02025	0.723819	3.4811	2.49721	6.48222	1.49769	1.99206	5.7448	13.3736	1.2673	0.568954	1.36448
